# Transcriptome Analysis Reveals Long-Term Somatic Memory of Stress in The Woody Perennial Crop, Grapevine *Vitis Vinifera* cv. Cabernet Sauvignon

**DOI:** 10.1101/2024.04.06.588326

**Authors:** Jia W. Tan, Kiflu Tesfamicael, Yikang Hu, Harshraj Shinde, Everard J. Edwards, Penny Tricker, Carlos Marcelino Rodriguez Lopez

## Abstract

Plants can generate a molecular memory of stress resulting in primed plants that are more resilient to subsequent stresses occurring days to weeks after the priming event. Whether such a priming effect is maintained over longer periods, and after winter dormancy in perennial plants, is less studied. Here, we used whole transcriptome and methylome sequencing of grapevine plants over two growing seasons to characterize grapevines’ response to combined drought and heat stress in naïve and primed plants. Our results showed changes in expression of genes associated with epigenetic modifications during stress and after stress removal, suggesting the establishment of epigenetic memory of stress. Primed plants had a small number of differentially expressed genes associated with stress response one year after the priming event even in the absence of second stress and presented a stronger transcriptional response than naïve plants when re-exposed to stress. Methylome analysis revealed an increase in DNA methylation in primed vines under combined stress, and that methylation patterns were less variable among plants under stress than control plants. We did not observe any correlation between DNA methylation and gene transcription, suggesting that stress-induced expression changes were, at least partially, independent of DNA methylation, with posttranscriptional regulation and histone modifications more likely candidates in the establishment of epigenetic memory. Additionally, we characterized stress responsive genes based on their transcriptional profile and function and propose a new comprehensive and intuitive classification model for stress memory genes in perennials.
