## Supplemental Table S2 for "Transcriptome Analysis Reveals Long-Term Somatic Memory of Stress in The Woody Perennial Crop, Grapevine *Vitis Vinifera* cv. Cabernet Sauvignon"

### Sheet: t00vst30_annotation
Supplemental Table S2: Gene functional annotation and GO analysis of DEGs identified for T00vsT30. Tab 't00 vs t30_annotation' contains the gene ID, gene name and their associated panther family and subfamily, as well as their protein class. Tab 't00 vs t30_GO' contains the enriched GO terms.
Gene ID	Gene name	Panther family/subfamily	Panther protein class	Species
VIT_13s0067g02630	Uncharacterized protein;VIT_13s0067g02630;;orthologs			Vitis vinifera
VIT_13s0019g03610	RRM domain-containing protein;VIT_13s0019g03610;PTN002690949;orthologs	RNA-BINDING PROTEIN ARP1-RELATED (PTHR48024:SF23)		Vitis vinifera
VIT_06s0080g00780	NAC domain-containing protein;VIT_06s0080g00780;PTN002076727;orthologs	NAC DOMAIN-CONTAINING PROTEIN 90 (PTHR31989:SF4)		Vitis vinifera
VIT_16s0039g02230	Glycosyltransferase;VIT_16s0039g02230;PTN001730477;orthologs	FLAVONOL 3-O-GLUCOSYLTRANSFERASE-RELATED (PTHR48049:SF29)	glycosyltransferase(PC00111)	Vitis vinifera
VIT_03s0038g03430	Uncharacterized protein;VIT_03s0038g03430;PTN002061352;orthologs	EXPANSIN-LIKE A1-RELATED (PTHR31692:SF4)		Vitis vinifera
VIT_19s0014g00230	Uncharacterized protein;VIT_19s0014g00230;PTN001789953;orthologs	RING/FYVE/PHD ZINC FINGER SUPERFAMILY PROTEIN (PTHR13793:SF148)	zinc finger transcription factor(PC00244)	Vitis vinifera
VIT_17s0000g01630	Uncharacterized protein;VIT_17s0000g01630;PTN001655378;orthologs	CALCIUM-BINDING PROTEIN CML1-RELATED (PTHR23064:SF69)	actin or actin-binding cytoskeletal protein(PC00041)	Vitis vinifera
VIT_09s0002g05400	Uncharacterized protein;VIT_09s0002g05400;PTN001829186;orthologs	ABC TRANSPORTER G FAMILY MEMBER 18 (PTHR19241:SF625)	ATP-binding cassette (ABC) transporter(PC00003)	Vitis vinifera
VIT_15s0048g01200	Uncharacterized protein;VIT_15s0048g01200;PTN001648052;orthologs	SUBTILISIN-LIKE PROTEASE SBT1.1 (PTHR10795:SF564)	serine protease(PC00203)	Vitis vinifera
VIT_11s0016g00670	AP2/ERF domain-containing protein;VIT_11s0016g00670;PTN002076507;orthologs	ETHYLENE-RESPONSIVE TRANSCRIPTION FACTOR ERF016-LIKE (PTHR31985:SF108)	DNA-binding transcription factor(PC00218)	Vitis vinifera
VIT_16s0098g01510	Uncharacterized protein;VIT_16s0098g01510;PTN002239307;orthologs	HISTONE-LYSINE N-METHYLTRANSFERASE ATXR6 (PTHR10615:SF175)	histone modifying enzyme(PC00261)	Vitis vinifera
VIT_03s0017g01460	CYSTM domain-containing protein;VIT_03s0017g01410;PTN002054083;orthologs	CYSTEINE-RICH/TRANSMEMBRANE DOMAIN PCC1-LIKE PROTEIN (PTHR31568:SF122)		Vitis vinifera
VIT_15s0048g00580	B box-type domain-containing protein;VIT_15s0048g00580;PTN002027516;orthologs	OS09G0116050 PROTEIN (PTHR31065:SF1)	DNA-binding transcription factor(PC00218)	Vitis vinifera
VIT_06s0061g00140	Uncharacterized protein;VIT_06s0061g00140;;orthologs			Vitis vinifera
VIT_17s0000g02690	TPR_REGION domain-containing protein;VIT_17s0000g02690;PTN001669650;orthologs	EXONUCLEASE 1 (PTHR11081:SF8)	exodeoxyribonuclease(PC00098)	Vitis vinifera
VIT_14s0066g00650	WD_REPEATS_REGION domain-containing protein;VIT_14s0066g00650;PTN001872962;orthologs	DENTICLELESS PROTEIN HOMOLOG (PTHR22852:SF0)		Vitis vinifera
VIT_05s0062g00310	Glycosyltransferase;VIT_05s0062g00310;PTN001729418;orthologs	GLYCOSYLTRANSFERASE (PTHR11926:SF1471)	transferase(PC00220)	Vitis vinifera
VIT_02s0025g02590	Homeobox domain-containing protein;VIT_02s0025g02590;PTN001965113;orthologs	HOMEOBOX-LEUCINE ZIPPER PROTEIN ATHB-7 (PTHR24326:SF604)	homeodomain transcription factor(PC00119)	Vitis vinifera
VIT_11s0016g00660	AP2/ERF domain-containing protein;VIT_11s0016g00660;PTN002076417;orthologs	ETHYLENE-RESPONSIVE TRANSCRIPTION FACTOR ERF017 (PTHR31985:SF273)	DNA-binding transcription factor(PC00218)	Vitis vinifera
VIT_10s0116g01200	WRKY domain-containing protein;VIT_10s0116g01200;PTN002049075;orthologs	WRKY DOMAIN-CONTAINING PROTEIN (PTHR31429:SF106)	DNA-binding transcription factor(PC00218)	Vitis vinifera
VIT_05s0062g00270	Glycosyltransferase;VIT_05s0062g00270;PTN001729422;orthologs	GLYCOSYLTRANSFERASE (PTHR11926:SF1471)	transferase(PC00220)	Vitis vinifera
VIT_05s0062g00300	Glycosyltransferase;VIT_05s0062g00300;PTN001729420;orthologs	GLYCOSYLTRANSFERASE (PTHR11926:SF1471)	transferase(PC00220)	Vitis vinifera
VIT_18s0001g06030	Uncharacterized protein;VIT_18s0001g06030;PTN002039840;orthologs	PROTEIN EXORDIUM-LIKE 2 (PTHR31279:SF78)		Vitis vinifera
VIT_09s0018g00240	WRKY domain-containing protein;VIT_09s0018g00240;PTN002049114;orthologs	WRKY TRANSCRIPTION FACTOR 40-RELATED (PTHR31429:SF3)	DNA-binding transcription factor(PC00218)	Vitis vinifera
VIT_17s0000g03390	Uncharacterized protein;VIT_17s0000g03390;PTN002063084;orthologs	PROTEIN SAR DEFICIENT 1 (PTHR31713:SF42)		Vitis vinifera
VIT_03s0017g01450	CYSTM domain-containing protein;VIT_03s0017g01450;PTN002054080;orthologs	CYSTEINE-RICH/TRANSMEMBRANE DOMAIN PCC1-LIKE PROTEIN (PTHR31568:SF122)		Vitis vinifera
VIT_06s0009g03670	F-box domain-containing protein;VIT_06s0009g03670;PTN002034943;orthologs	F-BOX DOMAIN-CONTAINING PROTEIN (PTHR31215:SF21)		Vitis vinifera
VIT_01s0011g06140	RING-type E3 ubiquitin transferase;VIT_01s0011g06140;PTN001872373;orthologs	ARM REPEAT SUPERFAMILY PROTEIN (PTHR22849:SF139)		Vitis vinifera
VIT_00s0615g00020	PKS_ER domain-containing protein;VIT_00s0615g00020;PTN001708138;orthologs	CINNAMYL ALCOHOL DEHYDROGENASE 8 (PTHR42683:SF65)	oxidoreductase(PC00176)	Vitis vinifera
VIT_16s0100g00400	AP2/ERF domain-containing protein;VIT_16s0100g00400;PTN002076483;orthologs	ETHYLENE-RESPONSIVE TRANSCRIPTION FACTOR ERF027 (PTHR31985:SF286)	DNA-binding transcription factor(PC00218)	Vitis vinifera

### Sheet: t00vst30_GO
GO_acc	term_type	Term	queryitem	querytotal	bgitem	bgtotal	pvalue	FDR	entries
GO:0031326	P	regulation of cellular biosynthetic process	8	25	673	12799	2.9e-05	0.00047	// VIT_11s0016g00660 // VIT_06s0080g00780 // VIT_09s0018g00240 // VIT_16s0098g01510 // VIT_10s0116g01200 // VIT_02s0025g02590 // VIT_16s0100g00400 // VIT_11s0016g00670
GO:0031323	P	regulation of cellular metabolic process	8	25	692	12799	3.6e-05	0.00047	// VIT_11s0016g00660 // VIT_06s0080g00780 // VIT_09s0018g00240 // VIT_16s0098g01510 // VIT_10s0116g01200 // VIT_02s0025g02590 // VIT_16s0100g00400 // VIT_11s0016g00670
GO:0090304	P	nucleic acid metabolic process	11	25	1251	12799	9.7e-06	0.00047	// VIT_11s0016g00660 // VIT_06s0080g00780 // VIT_09s0018g00240 // VIT_16s0098g01510 // VIT_10s0116g01200 // VIT_17s0000g02690 // VIT_13s0019g03610 // VIT_02s0025g02590 // VIT_11s0016g00670 // VIT_16s0100g00400 // VIT_14s0066g00650
GO:0050789	P	regulation of biological process	10	25	1063	12799	1.6e-05	0.00047	// VIT_11s0016g00660 // VIT_06s0080g00780 // VIT_09s0018g00240 // VIT_16s0098g01510 // VIT_10s0116g01200 // VIT_13s0019g03610 // VIT_01s0011g06140 // VIT_02s0025g02590 // VIT_16s0100g00400 // VIT_11s0016g00670
GO:0080090	P	regulation of primary metabolic process	8	25	692	12799	3.6e-05	0.00047	// VIT_11s0016g00660 // VIT_06s0080g00780 // VIT_09s0018g00240 // VIT_16s0098g01510 // VIT_10s0116g01200 // VIT_02s0025g02590 // VIT_16s0100g00400 // VIT_11s0016g00670
GO:2000112	P	regulation of cellular macromolecule biosynthetic process	8	25	673	12799	2.9e-05	0.00047	// VIT_11s0016g00660 // VIT_06s0080g00780 // VIT_09s0018g00240 // VIT_16s0098g01510 // VIT_10s0116g01200 // VIT_02s0025g02590 // VIT_16s0100g00400 // VIT_11s0016g00670
GO:0065007	P	biological regulation	11	25	1108	12799	3e-06	0.00047	// VIT_11s0016g00660 // VIT_06s0080g00780 // VIT_09s0018g00240 // VIT_16s0098g01510 // VIT_10s0116g01200 // VIT_13s0019g03610 // VIT_15s0048g01200 // VIT_01s0011g06140 // VIT_02s0025g02590 // VIT_16s0100g00400 // VIT_11s0016g00670
GO:0010468	P	regulation of gene expression	8	25	684	12799	3.3e-05	0.00047	// VIT_11s0016g00660 // VIT_06s0080g00780 // VIT_09s0018g00240 // VIT_16s0098g01510 // VIT_10s0116g01200 // VIT_02s0025g02590 // VIT_16s0100g00400 // VIT_11s0016g00670
GO:0006139	P	nucleobase-containing compound metabolic process	11	25	1421	12799	3.3e-05	0.00047	// VIT_11s0016g00660 // VIT_06s0080g00780 // VIT_09s0018g00240 // VIT_16s0098g01510 // VIT_10s0116g01200 // VIT_17s0000g02690 // VIT_13s0019g03610 // VIT_02s0025g02590 // VIT_11s0016g00670 // VIT_16s0100g00400 // VIT_14s0066g00650
GO:0019219	P	regulation of nucleobase-containing compound metabolic process	8	25	673	12799	2.9e-05	0.00047	// VIT_11s0016g00660 // VIT_06s0080g00780 // VIT_09s0018g00240 // VIT_16s0098g01510 // VIT_10s0116g01200 // VIT_02s0025g02590 // VIT_16s0100g00400 // VIT_11s0016g00670
GO:0009889	P	regulation of biosynthetic process	8	25	673	12799	2.9e-05	0.00047	// VIT_11s0016g00660 // VIT_06s0080g00780 // VIT_09s0018g00240 // VIT_16s0098g01510 // VIT_10s0116g01200 // VIT_02s0025g02590 // VIT_16s0100g00400 // VIT_11s0016g00670
GO:1903506	P	regulation of nucleic acid-templated transcription	8	25	665	12799	2.7e-05	0.00047	// VIT_11s0016g00660 // VIT_06s0080g00780 // VIT_09s0018g00240 // VIT_16s0098g01510 // VIT_10s0116g01200 // VIT_02s0025g02590 // VIT_16s0100g00400 // VIT_11s0016g00670
GO:0051171	P	regulation of nitrogen compound metabolic process	8	25	678	12799	3.1e-05	0.00047	// VIT_11s0016g00660 // VIT_06s0080g00780 // VIT_09s0018g00240 // VIT_16s0098g01510 // VIT_10s0116g01200 // VIT_02s0025g02590 // VIT_16s0100g00400 // VIT_11s0016g00670
GO:2001141	P	regulation of RNA biosynthetic process	8	25	665	12799	2.7e-05	0.00047	// VIT_11s0016g00660 // VIT_06s0080g00780 // VIT_09s0018g00240 // VIT_16s0098g01510 // VIT_10s0116g01200 // VIT_02s0025g02590 // VIT_16s0100g00400 // VIT_11s0016g00670
GO:0051252	P	regulation of RNA metabolic process	8	25	666	12799	2.7e-05	0.00047	// VIT_11s0016g00660 // VIT_06s0080g00780 // VIT_09s0018g00240 // VIT_16s0098g01510 // VIT_10s0116g01200 // VIT_02s0025g02590 // VIT_16s0100g00400 // VIT_11s0016g00670
GO:0006355	P	regulation of transcription, DNA-templated	8	25	665	12799	2.7e-05	0.00047	// VIT_11s0016g00660 // VIT_06s0080g00780 // VIT_09s0018g00240 // VIT_16s0098g01510 // VIT_10s0116g01200 // VIT_02s0025g02590 // VIT_16s0100g00400 // VIT_11s0016g00670
GO:0010556	P	regulation of macromolecule biosynthetic process	8	25	673	12799	2.9e-05	0.00047	// VIT_11s0016g00660 // VIT_06s0080g00780 // VIT_09s0018g00240 // VIT_16s0098g01510 // VIT_10s0116g01200 // VIT_02s0025g02590 // VIT_16s0100g00400 // VIT_11s0016g00670
GO:0019222	P	regulation of metabolic process	8	25	707	12799	4.2e-05	0.00049	// VIT_11s0016g00660 // VIT_06s0080g00780 // VIT_09s0018g00240 // VIT_16s0098g01510 // VIT_10s0116g01200 // VIT_02s0025g02590 // VIT_16s0100g00400 // VIT_11s0016g00670
GO:0060255	P	regulation of macromolecule metabolic process	8	25	702	12799	4e-05	0.00049	// VIT_11s0016g00660 // VIT_06s0080g00780 // VIT_09s0018g00240 // VIT_16s0098g01510 // VIT_10s0116g01200 // VIT_02s0025g02590 // VIT_16s0100g00400 // VIT_11s0016g00670
GO:0046483	P	heterocycle metabolic process	11	25	1492	12799	5.1e-05	0.00058	// VIT_11s0016g00660 // VIT_06s0080g00780 // VIT_09s0018g00240 // VIT_16s0098g01510 // VIT_10s0116g01200 // VIT_17s0000g02690 // VIT_13s0019g03610 // VIT_02s0025g02590 // VIT_11s0016g00670 // VIT_16s0100g00400 // VIT_14s0066g00650
GO:0006725	P	cellular aromatic compound metabolic process	11	25	1504	12799	5.5e-05	0.00059	// VIT_11s0016g00660 // VIT_06s0080g00780 // VIT_09s0018g00240 // VIT_16s0098g01510 // VIT_10s0116g01200 // VIT_17s0000g02690 // VIT_13s0019g03610 // VIT_02s0025g02590 // VIT_11s0016g00670 // VIT_16s0100g00400 // VIT_14s0066g00650
GO:1901360	P	organic cyclic compound metabolic process	11	25	1522	12799	6.2e-05	0.00063	// VIT_11s0016g00660 // VIT_06s0080g00780 // VIT_09s0018g00240 // VIT_16s0098g01510 // VIT_10s0116g01200 // VIT_17s0000g02690 // VIT_13s0019g03610 // VIT_02s0025g02590 // VIT_11s0016g00670 // VIT_16s0100g00400 // VIT_14s0066g00650
GO:0032774	P	RNA biosynthetic process	8	25	784	12799	8.6e-05	0.00077	// VIT_11s0016g00660 // VIT_06s0080g00780 // VIT_09s0018g00240 // VIT_16s0098g01510 // VIT_10s0116g01200 // VIT_02s0025g02590 // VIT_16s0100g00400 // VIT_11s0016g00670
GO:0097659	P	nucleic acid-templated transcription	8	25	782	12799	8.5e-05	0.00077	// VIT_11s0016g00660 // VIT_06s0080g00780 // VIT_09s0018g00240 // VIT_16s0098g01510 // VIT_10s0116g01200 // VIT_02s0025g02590 // VIT_16s0100g00400 // VIT_11s0016g00670
GO:0006351	P	transcription, DNA-templated	8	25	782	12799	8.5e-05	0.00077	// VIT_11s0016g00660 // VIT_06s0080g00780 // VIT_09s0018g00240 // VIT_16s0098g01510 // VIT_10s0116g01200 // VIT_02s0025g02590 // VIT_16s0100g00400 // VIT_11s0016g00670
GO:0050794	P	regulation of cellular process	9	25	1040	12799	9.7e-05	0.00084	// VIT_11s0016g00660 // VIT_06s0080g00780 // VIT_09s0018g00240 // VIT_16s0098g01510 // VIT_10s0116g01200 // VIT_01s0011g06140 // VIT_02s0025g02590 // VIT_16s0100g00400 // VIT_11s0016g00670
GO:0016070	P	RNA metabolic process	9	25	1059	12799	0.00011	0.00093	// VIT_11s0016g00660 // VIT_06s0080g00780 // VIT_09s0018g00240 // VIT_16s0098g01510 // VIT_10s0116g01200 // VIT_13s0019g03610 // VIT_02s0025g02590 // VIT_16s0100g00400 // VIT_11s0016g00670
GO:0034654	P	nucleobase-containing compound biosynthetic process	8	25	842	12799	0.00014	0.0011	// VIT_11s0016g00660 // VIT_06s0080g00780 // VIT_09s0018g00240 // VIT_16s0098g01510 // VIT_10s0116g01200 // VIT_02s0025g02590 // VIT_16s0100g00400 // VIT_11s0016g00670
GO:0018130	P	heterocycle biosynthetic process	8	25	897	12799	0.00022	0.0016	// VIT_11s0016g00660 // VIT_06s0080g00780 // VIT_09s0018g00240 // VIT_16s0098g01510 // VIT_10s0116g01200 // VIT_02s0025g02590 // VIT_16s0100g00400 // VIT_11s0016g00670
GO:0019438	P	aromatic compound biosynthetic process	8	25	894	12799	0.00021	0.0016	// VIT_11s0016g00660 // VIT_06s0080g00780 // VIT_09s0018g00240 // VIT_16s0098g01510 // VIT_10s0116g01200 // VIT_02s0025g02590 // VIT_16s0100g00400 // VIT_11s0016g00670
GO:0034641	P	cellular nitrogen compound metabolic process	11	25	1788	12799	0.00027	0.0019	// VIT_11s0016g00660 // VIT_06s0080g00780 // VIT_09s0018g00240 // VIT_16s0098g01510 // VIT_10s0116g01200 // VIT_17s0000g02690 // VIT_13s0019g03610 // VIT_02s0025g02590 // VIT_11s0016g00670 // VIT_16s0100g00400 // VIT_14s0066g00650
GO:1901362	P	organic cyclic compound biosynthetic process	8	25	932	12799	0.00028	0.002	// VIT_11s0016g00660 // VIT_06s0080g00780 // VIT_09s0018g00240 // VIT_16s0098g01510 // VIT_10s0116g01200 // VIT_02s0025g02590 // VIT_16s0100g00400 // VIT_11s0016g00670
GO:0006950	P	response to stress	5	25	349	12799	0.00052	0.0036	// VIT_17s0000g02690 // VIT_01s0011g06140 // VIT_17s0000g03390 // VIT_09s0018g00240 // VIT_13s0019g03610
GO:0006807	P	nitrogen compound metabolic process	11	25	1955	12799	0.00059	0.0037	// VIT_11s0016g00660 // VIT_06s0080g00780 // VIT_09s0018g00240 // VIT_16s0098g01510 // VIT_10s0116g01200 // VIT_17s0000g02690 // VIT_13s0019g03610 // VIT_02s0025g02590 // VIT_11s0016g00670 // VIT_16s0100g00400 // VIT_14s0066g00650
GO:0034645	P	cellular macromolecule biosynthetic process	9	25	1321	12799	0.00059	0.0037	// VIT_11s0016g00660 // VIT_06s0080g00780 // VIT_09s0018g00240 // VIT_16s0098g01510 // VIT_10s0116g01200 // VIT_02s0025g02590 // VIT_11s0016g00670 // VIT_16s0100g00400 // VIT_14s0066g00650
GO:0009059	P	macromolecule biosynthetic process	9	25	1322	12799	0.00059	0.0037	// VIT_11s0016g00660 // VIT_06s0080g00780 // VIT_09s0018g00240 // VIT_16s0098g01510 // VIT_10s0116g01200 // VIT_02s0025g02590 // VIT_11s0016g00670 // VIT_16s0100g00400 // VIT_14s0066g00650
GO:0010467	P	gene expression	9	25	1327	12799	0.00061	0.0037	// VIT_11s0016g00660 // VIT_06s0080g00780 // VIT_09s0018g00240 // VIT_16s0098g01510 // VIT_10s0116g01200 // VIT_13s0019g03610 // VIT_02s0025g02590 // VIT_16s0100g00400 // VIT_11s0016g00670
GO:0044249	P	cellular biosynthetic process	10	25	1669	12799	0.00073	0.0043	// VIT_11s0016g00660 // VIT_06s0080g00780 // VIT_09s0018g00240 // VIT_16s0098g01510 // VIT_10s0116g01200 // VIT_01s0011g06140 // VIT_02s0025g02590 // VIT_11s0016g00670 // VIT_16s0100g00400 // VIT_14s0066g00650
GO:1901576	P	organic substance biosynthetic process	10	25	1698	12799	0.00083	0.0048	// VIT_11s0016g00660 // VIT_06s0080g00780 // VIT_09s0018g00240 // VIT_16s0098g01510 // VIT_10s0116g01200 // VIT_01s0011g06140 // VIT_02s0025g02590 // VIT_11s0016g00670 // VIT_16s0100g00400 // VIT_14s0066g00650
GO:0009058	P	biosynthetic process	10	25	1812	12799	0.0014	0.0078	// VIT_11s0016g00660 // VIT_06s0080g00780 // VIT_09s0018g00240 // VIT_16s0098g01510 // VIT_10s0116g01200 // VIT_01s0011g06140 // VIT_02s0025g02590 // VIT_11s0016g00670 // VIT_16s0100g00400 // VIT_14s0066g00650
GO:0044271	P	cellular nitrogen compound biosynthetic process	8	25	1255	12799	0.002	0.011	// VIT_11s0016g00660 // VIT_06s0080g00780 // VIT_09s0018g00240 // VIT_16s0098g01510 // VIT_10s0116g01200 // VIT_02s0025g02590 // VIT_16s0100g00400 // VIT_11s0016g00670
GO:0044260	P	cellular macromolecule metabolic process	12	25	3012	12799	0.0065	0.035	// VIT_11s0016g00660 // VIT_06s0080g00780 // VIT_09s0018g00240 // VIT_16s0098g01510 // VIT_10s0116g01200 // VIT_17s0000g02690 // VIT_13s0019g03610 // VIT_01s0011g06140 // VIT_02s0025g02590 // VIT_11s0016g00670 // VIT_16s0100g00400 // VIT_14s0066g00650
GO:0043170	P	macromolecule metabolic process	13	25	3440	12799	0.0067	0.035	// VIT_11s0016g00660 // VIT_06s0080g00780 // VIT_09s0018g00240 // VIT_16s0098g01510 // VIT_10s0116g01200 // VIT_17s0000g02690 // VIT_13s0019g03610 // VIT_15s0048g01200 // VIT_01s0011g06140 // VIT_02s0025g02590 // VIT_11s0016g00670 // VIT_16s0100g00400 // VIT_14s0066g00650
GO:0003677	F	DNA binding	9	25	811	12799	1.4e-05	0.00049	// VIT_11s0016g00660 // VIT_06s0080g00780 // VIT_09s0018g00240 // VIT_16s0098g01510 // VIT_10s0116g01200 // VIT_17s0000g02690 // VIT_02s0025g02590 // VIT_16s0100g00400 // VIT_11s0016g00670
GO:0003700	F	transcription factor activity, sequence-specific DNA binding	6	25	329	12799	3.5e-05	0.00049	// VIT_11s0016g00660 // VIT_09s0018g00240 // VIT_10s0116g01200 // VIT_02s0025g02590 // VIT_16s0100g00400 // VIT_11s0016g00670
GO:0001071	F	nucleic acid binding transcription factor activity	6	25	329	12799	3.5e-05	0.00049	// VIT_11s0016g00660 // VIT_09s0018g00240 // VIT_10s0116g01200 // VIT_02s0025g02590 // VIT_16s0100g00400 // VIT_11s0016g00670
GO:0003676	F	nucleic acid binding	10	25	1410	12799	0.00018	0.0019	// VIT_11s0016g00660 // VIT_06s0080g00780 // VIT_09s0018g00240 // VIT_16s0098g01510 // VIT_10s0116g01200 // VIT_17s0000g02690 // VIT_13s0019g03610 // VIT_02s0025g02590 // VIT_16s0100g00400 // VIT_11s0016g00670
GO:0005488	F	binding	20	25	6329	12799	0.0017	0.014	// VIT_11s0016g00660 // VIT_00s0615g00020 // VIT_06s0080g00780 // VIT_09s0018g00240 // VIT_16s0098g01510 // VIT_10s0116g01200 // VIT_17s0000g02690 // VIT_09s0002g05400 // VIT_06s0009g03670 // VIT_15s0048g00580 // VIT_19s0014g00230 // VIT_13s0019g03610 // VIT_15s0048g01200 // VIT_01s0011g06140 // VIT_17s0000g03390 // VIT_17s0000g01630 // VIT_02s0025g02590 // VIT_11s0016g00670 // VIT_16s0100g00400 …
GO:0005634	C	nucleus	10	25	545	12799	3.9e-08	9.8e-07	// VIT_11s0016g00660 // VIT_06s0080g00780 // VIT_09s0018g00240 // VIT_16s0098g01510 // VIT_13s0019g03610 // VIT_17s0000g02690 // VIT_01s0011g06140 // VIT_02s0025g02590 // VIT_16s0100g00400 // VIT_11s0016g00670
GO:0043227	C	membrane-bounded organelle	10	25	780	12799	1e-06	8.8e-06	// VIT_11s0016g00660 // VIT_06s0080g00780 // VIT_09s0018g00240 // VIT_16s0098g01510 // VIT_13s0019g03610 // VIT_17s0000g02690 // VIT_01s0011g06140 // VIT_02s0025g02590 // VIT_16s0100g00400 // VIT_11s0016g00670
GO:0043231	C	intracellular membrane-bounded organelle	10	25	780	12799	1e-06	8.8e-06	// VIT_11s0016g00660 // VIT_06s0080g00780 // VIT_09s0018g00240 // VIT_16s0098g01510 // VIT_13s0019g03610 // VIT_17s0000g02690 // VIT_01s0011g06140 // VIT_02s0025g02590 // VIT_16s0100g00400 // VIT_11s0016g00670
GO:0005622	C	intracellular	12	25	1601	12799	1.6e-05	0.0001	// VIT_11s0016g00660 // VIT_06s0080g00780 // VIT_09s0018g00240 // VIT_16s0098g01510 // VIT_13s0019g03610 // VIT_17s0000g02690 // VIT_15s0048g00580 // VIT_01s0011g06140 // VIT_02s0025g02590 // VIT_11s0016g00670 // VIT_16s0100g00400 // VIT_14s0066g00650
GO:0005623	C	cell	12	25	1707	12799	3.1e-05	0.00013	// VIT_11s0016g00660 // VIT_06s0080g00780 // VIT_09s0018g00240 // VIT_16s0098g01510 // VIT_13s0019g03610 // VIT_17s0000g02690 // VIT_15s0048g00580 // VIT_01s0011g06140 // VIT_02s0025g02590 // VIT_11s0016g00670 // VIT_16s0100g00400 // VIT_14s0066g00650
GO:0044464	C	cell part	12	25	1707	12799	3.1e-05	0.00013	// VIT_11s0016g00660 // VIT_06s0080g00780 // VIT_09s0018g00240 // VIT_16s0098g01510 // VIT_13s0019g03610 // VIT_17s0000g02690 // VIT_15s0048g00580 // VIT_01s0011g06140 // VIT_02s0025g02590 // VIT_11s0016g00670 // VIT_16s0100g00400 // VIT_14s0066g00650
GO:0043226	C	organelle	10	25	1232	12799	5.9e-05	0.00019	// VIT_11s0016g00660 // VIT_06s0080g00780 // VIT_09s0018g00240 // VIT_16s0098g01510 // VIT_13s0019g03610 // VIT_17s0000g02690 // VIT_01s0011g06140 // VIT_02s0025g02590 // VIT_16s0100g00400 // VIT_11s0016g00670
GO:0043229	C	intracellular organelle	10	25	1229	12799	5.7e-05	0.00019	// VIT_11s0016g00660 // VIT_06s0080g00780 // VIT_09s0018g00240 // VIT_16s0098g01510 // VIT_13s0019g03610 // VIT_17s0000g02690 // VIT_01s0011g06140 // VIT_02s0025g02590 // VIT_16s0100g00400 // VIT_11s0016g00670
GO:0044424	C	intracellular part	11	25	1549	12799	7.3e-05	0.00021	// VIT_11s0016g00660 // VIT_06s0080g00780 // VIT_09s0018g00240 // VIT_16s0098g01510 // VIT_13s0019g03610 // VIT_17s0000g02690 // VIT_01s0011g06140 // VIT_02s0025g02590 // VIT_11s0016g00670 // VIT_16s0100g00400 // VIT_14s0066g00650
