## Supplemental Table S4 for "Transcriptome Analysis Reveals Long-Term Somatic Memory of Stress in The Woody Perennial Crop, Grapevine *Vitis Vinifera* cv. Cabernet Sauvignon"

### Sheet: ST4_C7
Supplemental Table S4. Functional annotation and GO anlaysis of all clusters identified. (A) 'ST4_C7' cluster 7 of DEGs from ST4. (B) 'ST4_C8' cluster 8 of DEGs from ST4. (C) 'ST4_C2' cluster 2 of DEGs from ST4. (D) 'ST4_C3' cluster 3 of DEGs from ST4. (E) 'ST4_C4' cluster 4 of DEGs from ST4. (F) 'ST4_C5' cluster 5 of DEGs from ST4. (G) 'ST5_C4' cluster 4 of DEGs from ST5. (H) 'ST5_C1' cluster 1 …
Mapped IDs	Gene Name	PANTHER Family/Subfamily	PANTHER Protein Class	Species				GO terms_Molecular Function	Number of genes
VIT_13s0019g02850	SHSP domain-containing protein; VIT_13s0019g02850; PTN001693158	18.1 KDA CLASS I HEAT SHOCK PROTEIN (PTHR11527:SF359)	chaperone	Vitis vinifera
VIT_08s0007g04000	Uncharacterized protein	-	-	Vitis vinifera			1	transcription regulator activity (GO:0140110)	1	0.063
VIT_16s0050g02680	PPM-type phosphatase domain-containing protein	PROTEIN PHOSPHATASE 2C 8-RELATED (PTHR47992:SF63)	protein phosphatase	Vitis vinifera			2	binding (GO:0005488)	10	0.625
VIT_16s0050g01150	HATPase_c domain-containing protein	HATPASE_C DOMAIN-CONTAINING PROTEIN (PTHR11528:SF124)	Hsp90 family chaperone	Vitis vinifera			3	ATP-dependent activity (GO:0140657)	1	0.063
VIT_07s0005g01970	Hexosyltransferase	GALACTINOL SYNTHASE 1 (PTHR11183:SF118)	glycosyltransferase	Vitis vinifera			4	catalytic activity (GO:0003824)	4	0.25
VIT_09s0002g00640	SHSP domain-containing protein	17.4 KDA CLASS III HEAT SHOCK PROTEIN (PTHR11527:SF297)	chaperone	Vitis vinifera
VIT_13s0019g02930	HSP18.1	SHSP DOMAIN-CONTAINING PROTEIN (PTHR11527:SF353)	chaperone	Vitis vinifera				GO terms_protein family	number of genes
VIT_08s0217g00090	J domain-containing protein	DNAJ PROTEIN ERDJ3A (PTHR45184:SF1)	chaperone	Vitis vinifera			1	gene-specific transcriptional regulator (PC00264)	1	0.077
VIT_04s0044g00970	Uncharacterized protein	OS01G0879600 PROTEIN (PTHR31579:SF34)	-	Vitis vinifera			2	chaperone (PC00072)	10	0.769
VIT_04s0008g01110	HSF_DOMAIN domain-containing protein	HEAT STRESS TRANSCRIPTION FACTOR A-2 (PTHR10015:SF338)	winged helix/forkhead transcription factor	Vitis vinifera			3	metabolite interconversion enzyme (PC00262)	1	0.077
VIT_00s1455g00010	Uncharacterized protein	EXPANSIN-LIKE B1 (PTHR31692:SF2)	-	Vitis vinifera			4	protein modifying enzyme (PC00260)	1	0.077
VIT_11s0037g00510	Uncharacterized protein	HEAT SHOCK 70 KDA PROTEIN COGNATE 1-RELATED (PTHR19375:SF395)	Hsp70 family chaperone	Vitis vinifera
VIT_08s0040g03150	L-ascorbate peroxidase	L-ASCORBATE PEROXIDASE 2, CYTOSOLIC (PTHR31356:SF35)	-	Vitis vinifera
VIT_13s0019g03000	SHSP domain-containing protein	SHSP DOMAIN-CONTAINING PROTEIN (PTHR11527:SF353)	chaperone	Vitis vinifera
VIT_19s0085g01050	SHSP domain-containing protein	17.8 KDA CLASS I HEAT SHOCK PROTEIN-LIKE (PTHR11527:SF183)	chaperone	Vitis vinifera
VIT_03s0063g01790	WD_REPEATS_REGION domain-containing protein	WD_REPEATS_REGION DOMAIN-CONTAINING PROTEIN (PTHR22844:SF370)	-	Vitis vinifera
VIT_17s0000g08960	Uncharacterized protein	GALACTINOL--SUCROSE GALACTOSYLTRANSFERASE (PTHR31268:SF37)	-	Vitis vinifera
VIT_13s0019g02780	SHSP domain-containing protein	18.1 KDA CLASS I HEAT SHOCK PROTEIN (PTHR11527:SF359)	chaperone	Vitis vinifera
VIT_14s0171g00360	Uncharacterized protein	EMB|CAB62340.1 (PTHR33595:SF4)	-	Vitis vinifera
VIT_09s0002g00630	Uncharacterized protein	-	-	Vitis vinifera
VIT_13s0047g00110	CS domain-containing protein	CS DOMAIN-CONTAINING PROTEIN (PTHR22932:SF10)	chaperone	Vitis vinifera

### Sheet: ST4_C8
Mapped IDs	Gene Name	PANTHER Family/Subfamily	PANTHER Protein Class	Species			GO terms_Molecular Function	Number of genes
VIT_06s0004g02960	Chorismate synthase	CHORISMATE SYNTHASE (PTHR21085:SF0)	lyase	Vitis vinifera		1	protein modifying enzyme (PC00260)	2	0.1
VIT_14s0108g01500	Clp R domain-containing protein	HEAT SHOCK PROTEIN 104 (PTHR11638:SF18)	protease	Vitis vinifera		2	membrane traffic protein (PC00150)	1	0.05
VIT_04s0044g00130	Lgl_C domain-containing protein	TRANSDUCIN/WD40 REPEAT-LIKE SUPERFAMILY PROTEIN (PTHR10241:SF27)	membrane trafficking regulatory protein	Vitis vinifera		3	chaperone (PC00072)	2	0.1
VIT_12s0034g01230	Uncharacterized protein	PATHOGENESIS-RELATED THAUMATIN-LIKE PROTEIN 3.5 (PTHR31048:SF134)	-	Vitis vinifera		4	DNA metabolism protein (PC00009)	1	0.05
VIT_19s0014g00530	Non-specific serine/threonine protein kinase	NON-SPECIFIC SERINE/THREONINE PROTEIN KINASE (PTHR48006:SF81)	-	Vitis vinifera		5	protein-binding activity modulator (PC00095)	1	0.05
VIT_08s0007g03420	BZIP domain-containing protein	PROTEIN ABSCISIC ACID-INSENSITIVE 5 (PTHR22952:SF175)	basic leucine zipper transcription factor	Vitis vinifera		6	calcium-binding protein (PC00060)	1	0.05
VIT_14s0066g00400	Chalcone_isomerase domain-containing protein	FATTY-ACID-BINDING PROTEIN 1-LIKE (PTHR47589:SF4)	-	Vitis vinifera		7	cytoskeletal protein (PC00085)	1	0.05
VIT_06s0004g05870	Tubulin beta chain	TUBULIN BETA-7 CHAIN (PTHR11588:SF301)	tubulin	Vitis vinifera		8	gene-specific transcriptional regulator (PC00264)	4	0.2
VIT_05s0077g02190	Aldo_ket_red domain-containing protein	METHYLECGONONE REDUCTASE-LIKE (PTHR11732:SF493)	reductase	Vitis vinifera		9	metabolite interconversion enzyme (PC00262)	7	0.35
VIT_12s0028g03560	Uncharacterized protein	DUF506 FAMILY PROTEIN (PTHR31579:SF2)	-	Vitis vinifera			GO terms_protein family	number of genes
VIT_19s0027g00320	FBA_3 domain-containing protein	F-BOX-LIKE PROTEIN (PTHR47993:SF306)	-	Vitis vinifera		1	binding (GO:0005488)	10	0.37
VIT_07s0031g02600	Uncharacterized protein	-	-	Vitis vinifera		2	structural molecule activity (GO:0005198)	1	0.037
VIT_00s1274g00010	Uncharacterized protein	PROTEIN HEAT-STRESS-ASSOCIATED 32 (PTHR33116:SF50)	-	Vitis vinifera		3	ATP-dependent activity (GO:0140657)	2	0.074
VIT_14s0006g02550	AAI domain-containing protein	BIFUNCTIONAL INHIBITOR/LIPID-TRANSFER PROTEIN/SEED STORAGE 2S ALBUMIN SUPERFAMILY PROTEIN-RELATED (PTHR33214:SF44)	-	Vitis vinifera		4	molecular function regulator (GO:0098772)	2	0.074
VIT_14s0108g00560	Uncharacterized protein	SUBFAMILY NOT NAMED (PTHR24203:SF79)	-	Vitis vinifera		5	catalytic activity (GO:0003824)	11	0.407
VIT_17s0000g01460	Uncharacterized protein	PROTEIN SDS23-RELATED (PTHR13780:SF36)	kinase modulator	Vitis vinifera		6	transporter activity (GO:0005215)	1	0.037
VIT_14s0030g00410	HPt domain-containing protein	PHOSPHORELAY INTERMEDIATE PROTEIN YPD1 (PTHR28242:SF52)	-	Vitis vinifera
VIT_15s0021g00140	Uncharacterized protein	BTB/POZ DOMAIN CONTAINING PROTEIN, EXPRESSED (PTHR47274:SF1)	-	Vitis vinifera
VIT_07s0005g01980	Hexosyltransferase	GALACTINOL SYNTHASE 1 (PTHR11183:SF118)	glycosyltransferase	Vitis vinifera
VIT_15s0046g01390	AP2/ERF domain-containing protein	ETHYLENE-RESPONSIVE TRANSCRIPTION FACTOR CRF2 (PTHR31194:SF140)	DNA-binding transcription factor	Vitis vinifera
VIT_19s0014g03500	Uncharacterized protein	-	-	Vitis vinifera
VIT_08s0007g04200	Homeobox domain-containing protein	HOMEOBOX-LEUCINE ZIPPER PROTEIN ATHB-51-RELATED (PTHR24326:SF591)	homeodomain transcription factor	Vitis vinifera
VIT_19s0014g02820	Retrotrans_gag domain-containing protein	GAG-PRO-LIKE PROTEIN (PTHR33223:SF8)	-	Vitis vinifera
VIT_03s0088g00320	Uncharacterized protein	ZINC METALLOPEPTIDASE EGY3, CHLOROPLASTIC-RELATED (PTHR31412:SF2)	metalloprotease	Vitis vinifera
VIT_11s0016g04930	Uncharacterized protein	ZINC FINGER, RANBP2-TYPE-RELATED (PTHR23111:SF41)	-	Vitis vinifera
VIT_18s0001g09950	Uncharacterized protein	-	-	Vitis vinifera
VIT_19s0014g03480	Uncharacterized protein	SUBFAMILY NOT NAMED (PTHR35292:SF12)	-	Vitis vinifera
VIT_14s0108g00450	Uncharacterized protein	-	-	Vitis vinifera
VIT_02s0025g02590	Homeobox domain-containing protein	HOMEOBOX-LEUCINE ZIPPER PROTEIN ATHB-7 (PTHR24326:SF604)	homeodomain transcription factor	Vitis vinifera
VIT_00s0366g00010	Uncharacterized protein	-	-	Vitis vinifera
VIT_07s0185g00040	Uncharacterized protein	AMINO ACID-LIGASE (PTHR39104:SF1)	ligase	Vitis vinifera
VIT_00s0189g00010	Uncharacterized protein	ACIDIC LEUCINE-RICH NUCLEAR PHOSPHOPROTEIN 32 FAMILY B PROTEIN (PTHR36760:SF1)	-	Vitis vinifera
VIT_13s0019g04630	PORR domain-containing protein	PROTEIN WHAT'S THIS FACTOR 9, MITOCHONDRIAL (PTHR31476:SF13)	-	Vitis vinifera
VIT_06s0009g02150	RRM domain-containing protein	-	-	Vitis vinifera
VIT_06s0009g02760	Uncharacterized protein	-	-	Vitis vinifera
VIT_18s0001g11050	Uncharacterized protein	SULFOTRANSFERASE (PTHR32175:SF21)	-	Vitis vinifera
VIT_00s0203g00210	B box-type domain-containing protein	B-BOX TYPE ZINC FINGER FAMILY PROTEIN (PTHR31717:SF60)	-	Vitis vinifera
VIT_19s0014g03490	Uncharacterized protein	-	-	Vitis vinifera
VIT_07s0031g02590	Beta-galactosidase	BETA-GALACTOSIDASE 16 (PTHR23421:SF179)	galactosidase	Vitis vinifera
VIT_01s0010g03670	Uncharacterized protein	OS11G0487100 PROTEIN (PTHR14237:SF50)	-	Vitis vinifera
VIT_18s0001g12680	Uncharacterized protein	DNA POLYMERASE EPSILON CATALYTIC SUBUNIT A (PTHR33872:SF2)	DNA metabolism protein	Vitis vinifera
VIT_14s0083g01140	Uncharacterized protein	B12D PROTEIN (PTHR33417:SF1)	-	Vitis vinifera
VIT_17s0000g00830	Bidirectional sugar transporter SWEET	BIDIRECTIONAL SUGAR TRANSPORTER SWEET12 (PTHR10791:SF22)	-	Vitis vinifera
VIT_05s0077g00430	Hexosyltransferase	GALACTINOL SYNTHASE 2 (PTHR11183:SF139)	glycosyltransferase	Vitis vinifera
VIT_14s0066g00630	Uncharacterized protein	-	-	Vitis vinifera
VIT_13s0064g01020	Uncharacterized protein	EXPRESSED PROTEIN (PTHR36373:SF1)	-	Vitis vinifera
VIT_18s0001g00370	Neutral ceramidase	NEUTRAL CERAMIDASE (PTHR12670:SF13)	-	Vitis vinifera
VIT_12s0059g00490	Uncharacterized protein	NODULIN-24 (PTHR37389:SF9)	-	Vitis vinifera
VIT_13s0019g03050	SHSP domain-containing protein	SHSP DOMAIN-CONTAINING PROTEIN (PTHR11527:SF353)	chaperone	Vitis vinifera
VIT_02s0025g04060	Uncharacterized protein	-	-	Vitis vinifera
VIT_07s0031g01950	Uncharacterized protein	-	-	Vitis vinifera
VIT_09s0018g01680	Uncharacterized protein	C2H2-TYPE DOMAIN-CONTAINING PROTEIN-RELATED (PTHR33494:SF1)	-	Vitis vinifera
VIT_16s0050g01720	Protein kinase domain-containing protein	-	-	Vitis vinifera
VIT_00s1881g00010	Uncharacterized protein (Fragment)	-	-	Vitis vinifera
VIT_05s0029g01410	Uncharacterized protein	-	-	Vitis vinifera
VIT_18s0122g00180	Uncharacterized protein	CALCIUM-BINDING PROTEIN CML37 (PTHR23050:SF502)	calmodulin-related	Vitis vinifera
VIT_00s0347g00030	B box-type domain-containing protein	B-BOX TYPE ZINC FINGER FAMILY PROTEIN (PTHR31717:SF60)	-	Vitis vinifera
VIT_14s0060g00760	Hexosyltransferase	GALACTINOL SYNTHASE 1 (PTHR11183:SF118)	glycosyltransferase	Vitis vinifera
VIT_18s0001g06580	Phytocyanin domain-containing protein	PHYTOCYANIN DOMAIN-CONTAINING PROTEIN (PTHR33021:SF193)	-	Vitis vinifera
VIT_03s0038g01510	Uncharacterized protein	-	-	Vitis vinifera
VIT_11s0016g04960	Uncharacterized protein	-	-	Vitis vinifera
VIT_08s0007g08310	Uncharacterized protein	GALACTINOL--SUCROSE GALACTOSYLTRANSFERASE 2-RELATED (PTHR31268:SF32)	-	Vitis vinifera
VIT_00s0256g00100	Uncharacterized protein	-	-	Vitis vinifera
VIT_18s0041g01230	Uncharacterized protein	HEAT SHOCK 70 KDA PROTEIN 6, CHLOROPLASTIC-RELATED (PTHR19375:SF512)	Hsp70 family chaperone	Vitis vinifera

### Sheet: ST4_C2
Mapped IDs	Gene Name	PANTHER Family/Subfamily	PANTHER Protein Class	Species			GO terms_Molecular Function	Number of genes
VIT_19s0140g00120	Fe2OG dioxygenase domain-containing protein	GIBBERELLIN 2-BETA-DIOXYGENASE 1 (PTHR47990:SF150)	oxygenase	Vitis vinifera		1	catalytic activity (GO:0003824)	4	0.8
VIT_19s0015g00250	Uncharacterized protein	ZINC TRANSPORTER ZIP3 (PTHR11040:SF140)	secondary carrier transporter	Vitis vinifera		2	transporter activity (GO:0005215)	1	0.2
VIT_18s0001g12530	SANT domain-containing protein	SANT DOMAIN-CONTAINING PROTEIN (PTHR43952:SF72)	DNA-binding transcription factor	Vitis vinifera			GO terms_protein family	number of genes
VIT_17s0000g07420	Uncharacterized protein	PROTEIN EDS1-RELATED (PTHR47090:SF2)	-	Vitis vinifera		1	transmembrane signal receptor (PC00197)	2	0.125
VIT_17s0000g07400	Uncharacterized protein	PROTEIN EDS1-RELATED (PTHR47090:SF2)	-	Vitis vinifera		2	transporter (PC00227)	3	0.188
VIT_17s0000g04880	Dirigent protein	DIRIGENT PROTEIN (PTHR21495:SF167)	transporter	Vitis vinifera		3	gene-specific transcriptional regulator (PC00264)	3	0.188
VIT_17s0000g02430	Uncharacterized protein	PHOSPHOETHANOLAMINE METHYLTRANSFERASE (PTHR44307:SF2)	methyltransferase	Vitis vinifera		4	cytoskeletal protein (PC00085)	1	0.063
VIT_16s0050g02220	Glyco_hydro_18 domain-containing protein	ACIDIC ENDOCHITINASE (PTHR45708:SF21)	-	Vitis vinifera		5	metabolite interconversion enzyme (PC00262)	5	0.313
VIT_15s0046g02110	WHy domain-containing protein	DESICCATION-RELATED PROTEIN LEA14-RELATED (PTHR31459:SF19)	-	Vitis vinifera		6	protein modifying enzyme (PC00260)	2	0.125
VIT_13s0106g00610	MFS domain-containing protein	MFS DOMAIN-CONTAINING PROTEIN (PTHR23504:SF108)	secondary carrier transporter	Vitis vinifera
VIT_13s0019g01240	Uncharacterized protein	ACTIN-11 (PTHR11937:SF549)	actin and actin related protein	Vitis vinifera
VIT_12s0055g00810	Peroxidase	PEROXIDASE 43 (PTHR31235:SF16)	peroxidase	Vitis vinifera
VIT_11s0016g04270	AB hydrolase-1 domain-containing protein	ALPHA/BETA-HYDROLASES SUPERFAMILY PROTEIN (PTHR43039:SF7)	serine protease	Vitis vinifera
VIT_10s0042g00770	Protein kinase domain-containing protein	MDIS1-INTERACTING RECEPTOR LIKE KINASE 2-LIKE ISOFORM X1 (PTHR48053:SF126)	-	Vitis vinifera
VIT_08s0007g00330	Metallothionein	METALLOTHIONEIN-LIKE PROTEIN 2B (PTHR33543:SF33)	-	Vitis vinifera
VIT_07s0031g01710	WRKY domain-containing protein	WRKY TRANSCRIPTION FACTOR 59-RELATED (PTHR31221:SF283)	DNA-binding transcription factor	Vitis vinifera
VIT_07s0005g05680	TPR_REGION domain-containing protein	PROTEIN SULFUR DEFICIENCY-INDUCED 1 (PTHR36326:SF14)	-	Vitis vinifera
VIT_05s0077g00900	Uncharacterized protein	-	-	Vitis vinifera
VIT_04s0023g02240	Uncharacterized protein	OS02G0719600 PROTEIN (PTHR31009:SF49)	methyltransferase	Vitis vinifera
VIT_04s0008g00310	Protein kinase domain-containing protein	KINASE FAMILY WITH LEUCINE-RICH REPEAT DOMAIN-CONTAINING PROTEIN (PTHR48054:SF21)	transmembrane signal receptor	Vitis vinifera
VIT_04s0008g00300	Protein kinase domain-containing protein	KINASE FAMILY WITH LEUCINE-RICH REPEAT DOMAIN-CONTAINING PROTEIN (PTHR48054:SF21)	transmembrane signal receptor	Vitis vinifera
VIT_03s0063g02670	SANT domain-containing protein	PROTEIN RADIALIS-LIKE 4 (PTHR43952:SF75)	DNA-binding transcription factor	Vitis vinifera
VIT_02s0025g04270	Uncharacterized protein	PROTEIN P21 (PTHR31048:SF47)	-	Vitis vinifera
VIT_02s0025g04230	Uncharacterized protein	PROTEIN P21 (PTHR31048:SF47)	-	Vitis vinifera
VIT_01s0026g00200	Xyloglucan endotransglucosylase/hydrolase	XYLOGLUCAN ENDOTRANSGLUCOSYLASE/HYDROLASE PROTEIN 33-RELATED (PTHR31062:SF144)	hydrolase	Vitis vinifera
VIT_00s0454g00030	Uncharacterized protein	SERINE PROTEINASE 1, PUTATIVE-RELATED (PTHR10795:SF523)	serine protease	Vitis vinifera
VIT_00s0415g00040	Uncharacterized protein	GLYCINE-RICH DOMAIN-CONTAINING PROTEIN 1 (PTHR34365:SF7)	-	Vitis vinifera
VIT_00s0229g00190	GFO_IDH_MocA_C domain-containing protein	-	-	Vitis vinifera

### Sheet: ST4_C3
Mapped IDs	Gene Name	PANTHER Family/Subfamily	PANTHER Protein Class	Species
VIT_18s0001g10420	Remorin_C domain-containing protein	REMORIN FAMILY PROTEIN (PTHR31471:SF13)	-	Vitis vinifera			GO terms_Molecular Function	Number of genes
VIT_06s0009g02840	Uncharacterized protein	FLAVONOID 3'-MONOOXYGENASE (PTHR47956:SF12)	oxygenase	Vitis vinifera		1	molecular transducer activity (GO:0060089)	1	0.053
VIT_02s0025g01300	Inhibitor I9 domain-containing protein	OS01G0220500 PROTEIN (PTHR37379:SF1)	-	Vitis vinifera		2	binding (GO:0005488)	3	0.158
VIT_03s0091g00040	Glycosyltransferase	UDP-GLYCOSYLTRANSFERASE 84A1 (PTHR11926:SF986)	transferase	Vitis vinifera		3	ATP-dependent activity (GO:0140657)	1	0.053
VIT_17s0000g02010	Protein kinase domain-containing protein	INACTIVE RECEPTOR KINASE RLK902-RELATED (PTHR48010:SF76)	-	Vitis vinifera		4	molecular function regulator (GO:0098772)	3	0.158
VIT_09s0002g04840	Uncharacterized protein	OS01G0594500 PROTEIN (PTHR36312:SF1)	-	Vitis vinifera		5	catalytic activity (GO:0003824)	10	0.526
VIT_10s0116g01670	Arogenate dehydratase	AROGENATE DEHYDRATASE/PREPHENATE DEHYDRATASE 1, CHLOROPLASTIC (PTHR21022:SF20)	dehydratase	Vitis vinifera		6	transporter activity (GO:0005215)	1	0.053
VIT_18s0001g08550	Squalene monooxygenase	SQUALENE MONOOXYGENASE (PTHR10835:SF31)	oxygenase	Vitis vinifera			GO terms_protein family	number of genes
VIT_06s0009g02970	Uncharacterized protein	FLAVONOID 3'-MONOOXYGENASE (PTHR47956:SF12)	oxygenase	Vitis vinifera		1	transporter (PC00227)	1	0.04
VIT_14s0060g00680	Uncharacterized protein	OS01G0331100 PROTEIN (PTHR22835:SF275)	-	Vitis vinifera		2	gene-specific transcriptional regulator (PC00264)	1	0.04
VIT_14s0068g00510	Uncharacterized protein	TRANSCRIPTION FACTOR UPBEAT-LIKE PROTEIN (PTHR33124:SF57)	DNA-binding transcription factor	Vitis vinifera		3	cytoskeletal protein (PC00085)	1	0.04
VIT_09s0002g04480	Kinesin-like protein	KINESIN-LIKE PROTEIN KIN-13B (PTHR47971:SF9)	microtubule binding motor protein	Vitis vinifera		4	chaperone (PC00072)	1	0.04
VIT_18s0001g07340	Peptidase A1 domain-containing protein	ASPARTYL PROTEASE AED3 (PTHR47965:SF9)	protease	Vitis vinifera		5	protein-binding activity modulator (PC00095)	1	0.04
VIT_14s0030g02110	Calcium-transporting ATPase	CALCIUM-TRANSPORTING ATPASE 7, PLASMA MEMBRANE-TYPE (PTHR24093:SF491)	primary active transporter	Vitis vinifera		6	metabolite interconversion enzyme (PC00262)	13	0.52
VIT_08s0007g05610	Uncharacterized protein	SUBFAMILY NOT NAMED (PTHR31549:SF149)	-	Vitis vinifera		7	protein modifying enzyme (PC00260)	7	0.28
VIT_01s0011g04080	RING-type domain-containing protein	RING/U-BOX SUPERFAMILY PROTEIN (PTHR22937:SF122)	ubiquitin-protein ligase	Vitis vinifera
VIT_06s0009g02920	Uncharacterized protein	FLAVONOID 3'-MONOOXYGENASE (PTHR47956:SF12)	oxygenase	Vitis vinifera
VIT_14s0066g01850	Peroxidase	PEROXIDASE 31 (PTHR31517:SF11)	-	Vitis vinifera
VIT_07s0031g03220	Uncharacterized protein	PATELLIN-3 (PTHR45932:SF26)	-	Vitis vinifera
VIT_18s0001g09920	Cyclin N-terminal domain-containing protein	CYCLIN-D3-2 (PTHR10177:SF427)	kinase activator	Vitis vinifera
VIT_02s0025g03320	Uncharacterized protein	CYTOCHROME P450 86A8 (PTHR24296:SF222)	oxygenase	Vitis vinifera
VIT_06s0009g02810	Uncharacterized protein	FLAVONOID 3'-MONOOXYGENASE (PTHR47956:SF12)	oxygenase	Vitis vinifera
VIT_02s0025g00260	Pectate_lyase_3 domain-containing protein	PECTIN LYASE-LIKE SUPERFAMILY PROTEIN (PTHR31339:SF71)	lyase	Vitis vinifera
VIT_06s0004g06680	Protein kinase domain-containing protein	PROTEIN KINASE DOMAIN-CONTAINING PROTEIN (PTHR46146:SF1)	non-receptor serine/threonine protein kinase	Vitis vinifera
VIT_13s0084g00820	Peptidase A1 domain-containing protein	EUKARYOTIC ASPARTYL PROTEASE FAMILY PROTEIN, EXPRESSED (PTHR47965:SF102)	protease	Vitis vinifera
VIT_16s0022g00670	Uncharacterized protein	ACID BETA-FRUCTOFURANOSIDASE (PTHR31953:SF84)	-	Vitis vinifera
VIT_03s0038g01830	Uncharacterized protein	PROLINE-RICH PROTEIN 4 (PTHR23201:SF79)	-	Vitis vinifera
VIT_17s0000g08160	BURP domain-containing protein	POLYGALACTURONASE-1 NON-CATALYTIC SUBUNIT BETA (PTHR31458:SF9)	-	Vitis vinifera
VIT_14s0066g00130	Uncharacterized protein	PROTEIN SIEVE ELEMENT OCCLUSION A (PTHR33232:SF16)	-	Vitis vinifera
VIT_00s0665g00030	Uncharacterized protein	PROTEIN, PUTATIVE-RELATED (PTHR34064:SF5)	-	Vitis vinifera
VIT_08s0007g01850	Uncharacterized protein	PROTEIN: UPF0503-LIKE PROTEIN, PUTATIVE (DUF740)-RELATED (PTHR31659:SF9)	-	Vitis vinifera
VIT_18s0001g10040	Uncharacterized protein	LRR-FAMILY PROTEIN (PTHR32093:SF118)	-	Vitis vinifera
VIT_06s0004g06820	Uncharacterized protein	PROTEIN PMR5 (PTHR32285:SF14)	-	Vitis vinifera
VIT_02s0025g01380	Endoglucanase	ENDOGLUCANASE 19-RELATED (PTHR22298:SF19)	-	Vitis vinifera
VIT_01s0011g03210	Peptidase A1 domain-containing protein	EUKARYOTIC ASPARTYL PROTEASE FAMILY PROTEIN (PTHR13683:SF775)	aspartic protease	Vitis vinifera
VIT_19s0014g02390	Uncharacterized protein	-	-	Vitis vinifera
VIT_10s0071g00250	Str_synth domain-containing protein	OS09G0374900 PROTEIN (PTHR10426:SF86)	-	Vitis vinifera
VIT_09s0002g03140	Uncharacterized protein	GDSL ESTERASE/LIPASE APG (PTHR45642:SF35)	hydrolase	Vitis vinifera
VIT_13s0073g00150	Clp R domain-containing protein	PROTEIN SMAX1-LIKE 3 (PTHR43572:SF31)	chaperone	Vitis vinifera
VIT_17s0053g00700	Sucrose synthase	SUCROSE SYNTHASE 6 (PTHR45839:SF24)	-	Vitis vinifera
VIT_04s0008g05830	Uncharacterized protein	ARM REPEAT SUPERFAMILY PROTEIN (PTHR46700:SF1)	-	Vitis vinifera
VIT_04s0008g05640	AAI domain-containing protein	BIFUNCTIONAL INHIBITOR/LIPID-TRANSFER PROTEIN/SEED STORAGE 2S ALBUMIN SUPERFAMILY PROTEIN (PTHR31731:SF19)	-	Vitis vinifera
VIT_14s0068g00040	Uncharacterized protein	SUBFAMILY NOT NAMED (PTHR33136:SF105)	-	Vitis vinifera
VIT_02s0025g02620	AB hydrolase-1 domain-containing protein	LYSOPHOSPHOLIPASE BODYGUARD 3-RELATED (PTHR43689:SF9)	serine protease	Vitis vinifera
VIT_03s0038g00150	Beta-galactosidase	BETA-GALACTOSIDASE (PTHR23421:SF71)	galactosidase	Vitis vinifera
VIT_05s0077g01670	Bet_v_1 domain-containing protein	PR-10 TYPE PATHOGENESIS-RELATED PROTEIN-RELATED (PTHR31213:SF17)	-	Vitis vinifera
VIT_19s0014g00090	X8 domain-containing protein	CARBOHYDRATE-BINDING X8 DOMAIN SUPERFAMILY PROTEIN (PTHR31044:SF57)	-	Vitis vinifera
VIT_05s0051g00590	Pectate lyase	PECTATE LYASE 1-RELATED (PTHR31683:SF130)	lyase	Vitis vinifera
VIT_14s0030g01870	Protein kinase domain-containing protein	SERINE/THREONINE-PROTEIN KINASE NEK2 (PTHR43671:SF66)	non-receptor serine/threonine protein kinase	Vitis vinifera
VIT_09s0002g00320	Pectinesterase	PECTINESTERASE/PECTINESTERASE INHIBITOR 3 (PTHR31707:SF3)	esterase	Vitis vinifera
VIT_01s0127g00400	Uncharacterized protein	PECTIN LYASE-LIKE SUPERFAMILY PROTEIN (PTHR31375:SF91)	-	Vitis vinifera
VIT_18s0001g14040	Endoglucanase	ENDOGLUCANASE 2 (PTHR22298:SF114)	-	Vitis vinifera
VIT_08s0007g05860	Uncharacterized protein	GIBBERELLIN-REGULATED PROTEIN 13 (PTHR23201:SF52)	-	Vitis vinifera
VIT_16s0022g00960	Putative pectin methylesterase inhibitor	PECTINESTERASE INHIBITOR 7 (PTHR31080:SF87)	-	Vitis vinifera
VIT_10s0003g05480	Uncharacterized protein	PATELLIN-4 (PTHR45932:SF2)	-	Vitis vinifera
VIT_14s0066g00120	Uncharacterized protein	PROTEIN SIEVE ELEMENT OCCLUSION B (PTHR33232:SF9)	-	Vitis vinifera
VIT_01s0026g00570	Bet_v_1 domain-containing protein	MLP-LIKE PROTEIN 423 (PTHR31907:SF1)	-	Vitis vinifera

### Sheet: ST4_C4
Mapped IDs	Gene Name	PANTHER Family/Subfamily	PANTHER Protein Class	Species			GO terms_Molecular Function	Number of genes
VIT_14s0066g00050	Uncharacterized protein	PROTEIN SIEVE ELEMENT OCCLUSION B (PTHR33232:SF9)	-	Vitis vinifera		1	transcription regulator activity (GO:0140110)	1	0.143
VIT_04s0069g00780	Glyco_trans_2-like domain-containing protein	XYLOGLUCAN GLYCOSYLTRANSFERASE 2-RELATED (PTHR32044:SF80)	-	Vitis vinifera		2	binding (GO:0005488)	1	0.143
VIT_13s0064g01260	DRT100-like protein	DNA DAMAGE-REPAIR/TOLERATION PROTEIN DRT100 (PTHR48060:SF7)	DNA metabolism protein	Vitis vinifera		3	catalytic activity (GO:0003824)	5	0.714
VIT_06s0061g01230	Glyco_trans_2-like domain-containing protein	GLUCOMANNAN 4-BETA-MANNOSYLTRANSFERASE 2 (PTHR32044:SF17)	-	Vitis vinifera			GO terms_protein family	number of genes
VIT_07s0031g01680	Uncharacterized protein	CYTOCHROME P450, FAMILY 96, SUBFAMILY A, POLYPEPTIDE 10 (PTHR24296:SF1)	oxygenase	Vitis vinifera		1	transporter (PC00227)	1	0.1
VIT_13s0067g02910	Non-specific lipid-transfer protein	NON-SPECIFIC LIPID-TRANSFER PROTEIN 2 (PTHR33076:SF24)	-	Vitis vinifera		2	gene-specific transcriptional regulator (PC00264)	1	0.1
VIT_07s0141g01050	Uncharacterized protein	-	-	Vitis vinifera		3	metabolite interconversion enzyme (PC00262)	6	0.6
VIT_18s0001g00470	Uncharacterized protein	L-ASCORBATE OXIDASE HOMOLOG (PTHR11709:SF469)	oxidase	Vitis vinifera		4	DNA metabolism protein (PC00009)	1	0.1
VIT_18s0086g00220	Uncharacterized protein	OS06G0560700 PROTEIN (PTHR45650:SF2)	lipase	Vitis vinifera		5	protein modifying enzyme (PC00260)	1	0.1
VIT_13s0064g00460	Uncharacterized protein	F17A17.37 PROTEIN (PTHR31265:SF2)	-	Vitis vinifera
VIT_07s0151g01130	Patatin	INACTIVE PATATIN-LIKE PROTEIN 9-RELATED (PTHR32241:SF13)	-	Vitis vinifera
VIT_15s0048g02510	BHLH domain-containing protein	TRANSCRIPTION FACTOR BHLH67 (PTHR11969:SF57)	basic helix-loop-helix transcription factor	Vitis vinifera
VIT_11s0016g05830	Uncharacterized protein	-	-	Vitis vinifera
VIT_18s0122g00620	Epimerase domain-containing protein	EPIMERASE DOMAIN-CONTAINING PROTEIN (PTHR10366:SF776)	dehydratase	Vitis vinifera
VIT_03s0038g02170	Uncharacterized protein	PATHOGENESIS-RELATED THAUMATIN SUPERFAMILY PROTEIN (PTHR31048:SF129)	-	Vitis vinifera
VIT_03s0038g03600	Protein kinase domain-containing protein	OS03G0839900 PROTEIN (PTHR27001:SF155)	-	Vitis vinifera
VIT_09s0018g01670	Peptidase A1 domain-containing protein	OS09G0423500 PROTEIN (PTHR47965:SF26)	protease	Vitis vinifera
VIT_06s0080g00760	Uncharacterized protein	-	-	Vitis vinifera
VIT_12s0059g01250	Endoglucanase	ENDOGLUCANASE 11 (PTHR22298:SF23)	-	Vitis vinifera
VIT_11s0016g05840	AAI domain-containing protein	OS06G0643500 PROTEIN (PTHR31731:SF1)	-	Vitis vinifera
VIT_03s0063g00770	Abhydrolase_3 domain-containing protein	ABHYDROLASE_3 DOMAIN-CONTAINING PROTEIN (PTHR23024:SF582)	deacetylase	Vitis vinifera
VIT_16s0050g01620	ABC transporter domain-containing protein	ABC TRANSPORTER G FAMILY MEMBER 8 (PTHR48041:SF27)	ATP-binding cassette (ABC) transporter	Vitis vinifera
VIT_19s0014g00460	PMR5N domain-containing protein	PROTEIN TRICHOME BIREFRINGENCE-LIKE 41 (PTHR32285:SF58)	-	Vitis vinifera
VIT_19s0015g00510	Pectate lyase	PECTATE LYASE 21-RELATED (PTHR31683:SF33)	lyase	Vitis vinifera
VIT_07s0005g03390	Uncharacterized protein	OS04G0517000 PROTEIN (PTHR33210:SF16)	-	Vitis vinifera
VIT_10s0092g00150	Patatin	OS03G0784100 PROTEIN (PTHR32241:SF12)	-	Vitis vinifera

### Sheet: ST4_C5
Mapped IDs	Gene Name	PANTHER Family/Subfamily	PANTHER Protein Class	Species			GO terms_Molecular Function	Number of genes
VIT_07s0005g01840	Patatin	PATATIN (PTHR32176:SF108)	isomerase	Vitis vinifera		1	catalytic activity (GO:0003824)	1	0.25
VIT_09s0002g04240	Uncharacterized protein	SULFITE EXPORTER TAUE/SAFE FAMILY PROTEIN 3-LIKE (PTHR14255:SF48)	ubiquitin-protein ligase	Vitis vinifera		2	transporter activity (GO:0005215)	3	0.75
VIT_08s0007g05670	Uncharacterized protein	DUF247 DOMAIN PROTEIN (PTHR31549:SF191)	-	Vitis vinifera			GO terms_protein family	number of genes
VIT_07s0005g01090	Uncharacterized protein	-	-	Vitis vinifera		1	transmembrane signal receptor (PC00197)	1	0.083
VIT_04s0008g05440	AP2/ERF domain-containing protein	ETHYLENE-RESPONSIVE TRANSCRIPTION FACTOR SHINE 2 (PTHR31194:SF12)	DNA-binding transcription factor	Vitis vinifera		2	transporter (PC00227)	2	0.167
VIT_06s0009g02830	Uncharacterized protein	FLAVONOID 3',5'-HYDROXYLASE 2-LIKE (PTHR24299:SF31)	oxygenase	Vitis vinifera		3	gene-specific transcriptional regulator (PC00264)	2	0.167
VIT_14s0060g00350	Uncharacterized protein	OS01G0290000 PROTEIN (PTHR47966:SF28)	aspartic protease	Vitis vinifera		4	metabolite interconversion enzyme (PC00262)	3	0.25
VIT_04s0008g03550	Uncharacterized protein	AQUAPORIN TIP4-1 (PTHR45665:SF26)	-	Vitis vinifera		5	protein modifying enzyme (PC00260)	4	0.333
VIT_10s0003g00620	Uncharacterized protein	GDSL ESTERASE/LIPASE (PTHR45642:SF7)	hydrolase	Vitis vinifera
VIT_03s0110g00360	Copper transporter	COPPER TRANSPORTER 2-RELATED (PTHR12483:SF24)	secondary carrier transporter	Vitis vinifera
VIT_06s0004g06570	Vacuolar cation/proton exchanger	VACUOLAR CATION/PROTON EXCHANGER (PTHR31503:SF42)	transporter	Vitis vinifera
VIT_19s0014g03970	EF-hand domain-containing protein	EF-HAND DOMAIN-CONTAINING PROTEIN (PTHR47319:SF2)	-	Vitis vinifera
VIT_18s0001g01200	Uncharacterized protein	-	-	Vitis vinifera
VIT_10s0071g00860	LRRNT_2 domain-containing protein	DISEASE RESISTANCE PROTEIN-LIKE (PTHR48057:SF2)	transmembrane signal receptor	Vitis vinifera
VIT_14s0060g00330	Uncharacterized protein	OS01G0290000 PROTEIN (PTHR47966:SF28)	aspartic protease	Vitis vinifera
VIT_10s0116g00300	LEA_2 domain-containing protein	LATE EMBRYOGENESIS ABUNDANT (LEA) HYDROXYPROLINE-RICH GLYCOPROTEIN FAMILY (PTHR31415:SF3)	-	Vitis vinifera
VIT_09s0002g06750	AP2/ERF domain-containing protein	ETHYLENE-RESPONSIVE TRANSCRIPTION FACTOR WIN1 (PTHR31194:SF204)	DNA-binding transcription factor	Vitis vinifera
VIT_15s0021g02300	SBP-type domain-containing protein	SQUAMOSA PROMOTER-BINDING-LIKE PROTEIN 8 (PTHR31251:SF75)	-	Vitis vinifera
VIT_04s0023g01600	Uncharacterized protein	TRANSMEMBRANE PROTEIN TAUE-RELATED (PTHR14255:SF31)	ubiquitin-protein ligase	Vitis vinifera

### Sheet: ST5_C4
Mapped IDs	Gene Name	PANTHER Family/Subfamily	PANTHER Protein Class		GO terms_Molecular Function	Number of genes
VIT_19s0014g00540	Uncharacterized protein			1	binding (GO:0005488)	8	0.421
VIT_04s0008g01590	SHSP domain-containing protein	18.0 KDA CLASS II HEAT SHOCK PROTEIN (PTHR11527:SF260)	chaperone(PC00072)	2	ATP-dependent activity (GO:0140657)	3	0.158
VIT_19s0014g00530	Non-specific serine/threonine protein kinase	NON-SPECIFIC SERINE/THREONINE PROTEIN KINASE (PTHR48006:SF81)		3	catalytic activity (GO:0003824)	8	0.421
VIT_08s0007g04000	Uncharacterized protein				GO terms_protein family	number of genes
VIT_16s0050g02680	PPM-type phosphatase domain-containing protein	PROTEIN PHOSPHATASE 2C 8-RELATED (PTHR47992:SF63)	protein phosphatase(PC00195)	1	chaperone (PC00072)	8	0.5
VIT_05s0124g00230	F-box domain-containing protein	F-BOX DOMAIN-CONTAINING PROTEIN (PTHR31790:SF562)		2	metabolite interconversion enzyme (PC00262)	4	0.25
VIT_07s0005g01970	Hexosyltransferase	GALACTINOL SYNTHASE 1 (PTHR11183:SF118)	glycosyltransferase(PC00111)	3	DNA metabolism protein (PC00009)	1	0.063
VIT_13s0019g02930	HSP18.1	SHSP DOMAIN-CONTAINING PROTEIN (PTHR11527:SF353)	chaperone(PC00072)	4	protein modifying enzyme (PC00260)	3	0.188
VIT_09s0054g01040	Uncharacterized protein	F17F16.3 PROTEIN (PTHR34776:SF1)
VIT_14s0108g00590	AAA domain-containing protein	ATP-DEPENDENT ZINC METALLOPROTEASE FTSH 6, CHLOROPLASTIC (PTHR23076:SF118)	metalloprotease(PC00153)
VIT_05s0020g03330	Uncharacterized protein	HEAT SHOCK 70 KDA PROTEIN 8 (PTHR19375:SF101)	Hsp70 family chaperone(PC00027)
VIT_05s0049g00550	Uncharacterized protein	PROLINE-RICH EXTENSIN-LIKE PROTEIN EPR1 (PTHR34629:SF1)
VIT_04s0044g00970	Uncharacterized protein	OS01G0879600 PROTEIN (PTHR31579:SF34)
VIT_07s0005g01980	Hexosyltransferase	GALACTINOL SYNTHASE 1 (PTHR11183:SF118)	glycosyltransferase(PC00111)
VIT_16s0050g00120	Uncharacterized protein	LOW-TEMPERATURE-INDUCED 65 KDA PROTEIN-RELATED (PTHR33836:SF1)
VIT_03s0088g00320	Uncharacterized protein	ZINC METALLOPEPTIDASE EGY3, CHLOROPLASTIC-RELATED (PTHR31412:SF2)	metalloprotease(PC00153)
VIT_11s0016g02980	Uncharacterized protein	EMB	CAB83157.1 (PTHR33172:SF99)
VIT_00s1455g00010	Uncharacterized protein	EXPANSIN-LIKE B1 (PTHR31692:SF2)
VIT_11s0037g00510	Uncharacterized protein	HEAT SHOCK 70 KDA PROTEIN COGNATE 1-RELATED (PTHR19375:SF395)	Hsp70 family chaperone(PC00027)
VIT_08s0040g03150	L-ascorbate peroxidase	L-ASCORBATE PEROXIDASE 2, CYTOSOLIC (PTHR31356:SF35)
VIT_13s0019g03000	SHSP domain-containing protein	SHSP DOMAIN-CONTAINING PROTEIN (PTHR11527:SF353)	chaperone(PC00072)
VIT_19s0085g01050	SHSP domain-containing protein	17.8 KDA CLASS I HEAT SHOCK PROTEIN-LIKE (PTHR11527:SF183)	chaperone(PC00072)
VIT_03s0063g01790	WD_REPEATS_REGION domain-containing protein	WD_REPEATS_REGION DOMAIN-CONTAINING PROTEIN (PTHR22844:SF370)
VIT_05s0077g00430	Hexosyltransferase	GALACTINOL SYNTHASE 2 (PTHR11183:SF139)	glycosyltransferase(PC00111)
VIT_07s0005g01080	Uncharacterized protein	OS07G0675200 PROTEIN (PTHR35985:SF1)
VIT_09s0002g06790	SHSP domain-containing protein	SHSP DOMAIN-CONTAINING PROTEIN (PTHR11527:SF296)	chaperone(PC00072)
VIT_13s0064g00560	DNA topoisomerase 2	DNA TOPOISOMERASE 2 (PTHR10169:SF38)	DNA metabolism protein(PC00009)
VIT_14s0060g00790	Hexosyltransferase	GALACTINOL SYNTHASE 1 (PTHR11183:SF118)	glycosyltransferase(PC00111)
VIT_16s0098g01060	SHSP domain-containing protein	HEAT SHOCK PROTEIN 21, CHLOROPLASTIC (PTHR46733:SF4)
VIT_06s0004g05770	SHSP domain-containing protein	18.1 KDA CLASS I HEAT SHOCK PROTEIN (PTHR11527:SF359)	chaperone(PC00072)

### Sheet: ST5_C1
Mapped IDs	Gene Name	PANTHER Family/Subfamily	PANTHER Protein Class			GO terms_Molecular Function	Number of genes
VIT_09s0002g01310	Cupin type-1 domain-containing protein	OS01G0798800 PROTEIN (PTHR31325:SF259)			1	molecular transducer activity (GO:0060089)	1	0.067
VIT_01s0011g03430	Uncharacterized protein	PROTEIN NEGATIVE REGULATOR OF RESISTANCE-LIKE (PTHR35735:SF8)			2	binding (GO:0005488)	4	0.267
VIT_08s0058g00470	Abscisic acid receptor PYL4	ABSCISIC ACID RECEPTOR PYL6 (PTHR31213:SF138)			3	ATP-dependent activity (GO:0140657)	1	0.067
VIT_02s0025g04230	Uncharacterized protein	PROTEIN P21 (PTHR31048:SF47)			4	molecular function regulator (GO:0098772)	1	0.067
VIT_04s0008g01860	Uncharacterized protein	CYTOCHROME P450 72A15-LIKE (PTHR24282:SF148)	oxygenase(PC00177)		5	catalytic activity (GO:0003824)	7	0.467
VIT_04s0023g02240	Uncharacterized protein	OS02G0719600 PROTEIN (PTHR31009:SF49)	methyltransferase(PC00155)		6	cytoskeletal motor activity (GO:0003774)	1	0.067
VIT_14s0108g00710	Structural maintenance of chromosomes protein	STRUCTURAL MAINTENANCE OF CHROMOSOMES PROTEIN (PTHR18937:SF172)				GO terms_protein family	number of genes
VIT_00s0211g00080	Glycine hydroxymethyltransferase				1	transmembrane signal receptor (PC00197)	1	0.091
VIT_19s0090g01600	Kinesin motor domain-containing protein	KINESIN-LIKE PROTEIN KIN-12F (PTHR24115:SF829)	microtubule binding motor protein(PC00156)		2	chromatin/chromatin-binding, or -regulatory protein (PC00077)	2	0.182
VIT_06s0061g00120	Glucan endo-1,3-beta-glucosidase	GLUCAN ENDO-1,3-BETA-GLUCOSIDASE (PTHR32227:SF267)	glucosidase(PC00108)		3	gene-specific transcriptional regulator (PC00264)	1	0.091
VIT_18s0041g01270	Aa_trans domain-containing protein	AA_TRANS DOMAIN-CONTAINING PROTEIN (PTHR48017:SF225)			4	cytoskeletal protein (PC00085)	1	0.091
VIT_13s0019g00800	Histone H4	HISTONE H4 (PTHR10484:SF183)	chromatin/chromatin-binding, or -regulatory protein(PC00077)		5	metabolite interconversion enzyme (PC00262)	6	0.545
VIT_02s0025g04270	Uncharacterized protein	PROTEIN P21 (PTHR31048:SF47)
VIT_13s0019g01310	Uncharacterized protein	CYSTEINE/HISTIDINE-RICH C1 DOMAIN PROTEIN (PTHR46477:SF15)
VIT_04s0023g02260	Uncharacterized protein	OS02G0719600 PROTEIN (PTHR31009:SF49)	methyltransferase(PC00155)
VIT_14s0060g02360	Histone H2A	HISTONE H2A.5-RELATED (PTHR23430:SF364)	chromatin/chromatin-binding, or -regulatory protein(PC00077)
VIT_04s0008g00300	Protein kinase domain-containing protein	KINASE FAMILY WITH LEUCINE-RICH REPEAT DOMAIN-CONTAINING PROTEIN (PTHR48054:SF21)	transmembrane signal receptor(PC00197)
VIT_12s0028g01940	Uncharacterized protein	TRANS-RESVERATROL DI-O-METHYLTRANSFERASE (PTHR11746:SF190)	methyltransferase(PC00155)
VIT_17s0000g05360	Germin-like protein	GERMIN-LIKE PROTEIN SUBFAMILY T MEMBER 1-RELATED (PTHR31238:SF14)
VIT_03s0063g02620	SANT domain-containing protein	PROTEIN RADIALIS-LIKE 1 (PTHR43952:SF68)	DNA-binding transcription factor(PC00218)
VIT_12s0028g01880	Trans-resveratrol di-O-methyltransferase	TRANS-RESVERATROL DI-O-METHYLTRANSFERASE (PTHR11746:SF190)	methyltransferase(PC00155)

### Sheet: ST5_C2
Mapped IDs	Gene Name	PANTHER Family/Subfamily	PANTHER Protein Class			GO terms_Molecular Function	Number of genes
VIT_11s0118g00770	Uncharacterized protein	OS09G0556800 PROTEIN (PTHR37392:SF1)			1	transcription regulator activity (GO:0140110)	1	0.2
VIT_14s0108g00440	Tubulin alpha chain	TUBULIN ALPHA CHAIN (PTHR11588:SF350)	tubulin(PC00228)		2	binding (GO:0005488)	2	0.4
VIT_06s0004g01710,VIT_06s0004g01690,VIT_04s0044g00560,VIT_13s0064g01340	Histone H3	HISTONE H3-LIKE 2-RELATED (PTHR11426:SF217)	chromatin/chromatin-binding, or -regulatory protein(PC00077)		3	structural molecule activity (GO:0005198)	1	0.2
VIT_01s0026g02400	Uncharacterized protein	GLUTATHIONE S-TRANSFERASE U9 (PTHR11260:SF622)	transferase(PC00220)		4	catalytic activity (GO:0003824)	1	0.2
VIT_02s0025g01220	Uncharacterized protein	HIGH MOBILITY GROUP B PROTEIN 13 (PTHR46912:SF1)				GO terms_protein family	number of genes
VIT_00s0499g00020	Uncharacterized protein	F16B3.27 PROTEIN-RELATED (PTHR34124:SF2)			1	chromatin/chromatin-binding, or -regulatory protein (PC00077)	1	0.25
VIT_14s0068g02000	Uncharacterized protein	RIBONUCLEOSIDE-DIPHOSPHATE REDUCTASE SUBUNIT M2 (PTHR23409:SF18)	reductase(PC00198)		2	cytoskeletal protein (PC00085)	1	0.25
VIT_02s0025g04000	GRAS domain-containing protein	SCARECROW-LIKE PROTEIN 28 (PTHR31636:SF16)			3	metabolite interconversion enzyme (PC00262)	2	0.5
VIT_04s0008g06670	Phytocyanin domain-containing protein	EARLY NODULIN-LIKE PROTEIN 3 (PTHR33021:SF197)

### Sheet: ST5_C3
Mapped IDs	Gene Name	PANTHER Family/Subfamily	PANTHER Protein Class
VIT_14s0108g00740	Uncharacterized protein	GIBBERELLIN-REGULATED FAMILY PROTEIN (PTHR23201:SF137)				GO terms_Molecular Function	Number of genes
VIT_18s0001g07340	Peptidase A1 domain-containing protein	ASPARTYL PROTEASE AED3 (PTHR47965:SF9)	protease(PC00190)		1	binding (GO:0005488)	2	0.333
VIT_18s0001g09920	Cyclin N-terminal domain-containing protein	CYCLIN-D3-2 (PTHR10177:SF427)	kinase activator(PC00138)		2	molecular function regulator (GO:0098772)	2	0.333
VIT_19s0090g01050	Endoglucanase	ENDOGLUCANASE (PTHR22298:SF183)			3	catalytic activity (GO:0003824)	2	0.333
VIT_13s0084g00820	Peptidase A1 domain-containing protein	EUKARYOTIC ASPARTYL PROTEASE FAMILY PROTEIN, EXPRESSED (PTHR47965:SF102)	protease(PC00190)			GO terms_protein family	number of genes
VIT_10s0116g00520	Xyloglucan endotransglucosylase/hydrolase	XYLOGLUCAN ENDOTRANSGLUCOSYLASE/HYDROLASE PROTEIN 8-RELATED (PTHR31062:SF1)	hydrolase(PC00121)		1	protein-binding activity modulator (PC00095)	1	0.111
VIT_18s0001g10350	Uncharacterized protein	OS01G0868900 PROTEIN (PTHR10795:SF585)	serine protease(PC00203)		2	metabolite interconversion enzyme (PC00262)	5	0.556
VIT_09s0002g03150	Uncharacterized protein	GDSL ESTERASE/LIPASE APG (PTHR45642:SF35)	hydrolase(PC00121)		3	protein modifying enzyme (PC00260)	3	0.333
VIT_11s0103g00190	Uncharacterized protein	PHOSPHOLIPASE A2 (PTHR11716:SF47)	phospholipase(PC00186)
VIT_06s0009g03350	Uncharacterized protein	NON-SPECIFIC PHOSPHOLIPASE C2 (PTHR31956:SF26)	phospholipase(PC00186)
VIT_12s0055g00930	HMA domain-containing protein	OS08G0405700 PROTEIN (PTHR46119:SF8)
VIT_19s0015g00510	Pectate lyase	PECTATE LYASE 21-RELATED (PTHR31683:SF33)	lyase(PC00144)
VIT_02s0025g02600	Uncharacterized protein	WSC DOMAIN-CONTAINING PROTEIN ARB_07867-LIKE (PTHR32208:SF58)
VIT_11s0016g00590	PMEI domain-containing protein	PECTINESTERASE INHIBITOR 3 (PTHR31080:SF110)
